# Breaching the cell-envelope barriers of gram-positive and fungal microbes by a type VI secretion system in *Acidovorax citrulli*

**DOI:** 10.1101/2021.05.31.446370

**Authors:** Tong-Tong Pei, Yumin Kan, Zeng-Hang Wang, Ming-Xuan Tang, Hao Li, Shuangquan Yan, Yang Cui, Hao-Yu Zheng, Han Luo, Tao G. Dong

**Affiliations:** State Key Laboratory of Microbial Metabolism, Joint International Research Laboratory of Metabolic & Developmental Sciences, School of Life Sciences and Biotechnology, Shanghai Jiao Tong University, Shanghai, 200240, China; Department of Ecosystem and Public Health, University of Calgary, 3330 Hospital Dr. NW, Calgary, AB, T2N4Z6, Canada

**Keywords:** protein secretion, interspecies interaction, fungi, Mycobacteria

## Abstract

The type VI secretion system (T6SS) is a double-tubular toxin-injection nanomachine widely found in gram-negative human and plant pathogens. The current model depicts that the T6SS spear-like Hcp tube is powered by the contraction of an outer sheath to drill through the envelope of a neighboring cell, achieving cytosol to cytosol delivery. However, gram-positive bacteria seem to be impenetrable to such T6SS action. Here we report that a plant pathogen *Acidovorax citrulli* (AC) deploys a highly potent T6SS to kill a range of bacteria including *Escherichia coli, Pseudomonas aeruginosa*, *Bacillus subtilis*, and *Mycobacterium smegmatis* as well as fungal species including *Candida albicans* and *Pichia pastoris*. Using bioinformatic and biochemical assays, we identified a group of T6SS effectors and characterized one effector RhsB that is critical for interspecies interaction. We report that RhsB contains a conserved YD-repeat domain and a C-terminal nuclease domain. Toxicity of RhsB was neutralized by its downstream immunity proteins through direct interaction. RhsB was cleaved at the C-terminal end and a catalytic mutation within the internal aspartic protease abolished such cleavage. Collectively, the T6SS of AC displays potent activities to penetrate the cell envelope barriers of gram-positive and fungal species, highlighting the greatly expanded capabilities of T6SS in modulating microbiome compositions in complex environments.
