## supplementary data for "Breaching the cell-envelope barriers of gram-positive and fungal microbes by a type VI secretion system in *Acidovorax citrulli*"

### Sheet: no OMV data
	Locus Tag	Name	Size (aa)	First time						Second time						Third time						Description	Competition assay analysis
				Peptides		Unique Peptides		Coverage (%)		Peptides		Unique Peptides		Coverage (%)		Peptides		Unique Peptides		Coverage (%)
				WT	∆tssM	WT	∆tssM	WT	∆tssM	WT	∆tssM	WT	∆tssM	WT	∆tssM	WT	∆tssM	WT	∆tssM	WT	∆tssM
VgrG	Aave_0241	VgrG1	907	0	0	0	0	0	0	0	0	0	0	0	0	0	1	0	1	0	2	Rhs element Vgr protein	NA
	Aave_0481	VgrG2	841	18	0	3	0	29	0	13	0	1	0	20	0	0	0	0	0	0	0	type VI secretion system tip protein VgrG	NA
	Aave_0497	VgrG3	841	22	6	7	5	37	10	15	0	3	0	22	0	17	0	8	0	24	0	type VI secretion system tip protein VgrG	NA
	Aave_2047	VgrG4	572	6	0	1	0	9	0	0	0	0	0	0	0	0	0	0	0	0	0	Rhs element Vgr protein	NA
	Aave_2127	VgrG5	748	13	0	2	0	22	0	9	0	3	0	15	0	0	0	0	0	0	0	type VI secretion system tip protein VgrG	NA
	Aave_2735	VgrG6	788	10	5	1	4	15	9	7	0	1	0	11	0	0	0	0	0	0	0	type VI secretion system tip protein VgrG	NA
	Aave_2840	VgrG7	838	0	0	0	0	0	0	0	0	0	0	0	0	12	0	3	0	17	0	type VI secretion system tip protein VgrG	NA
	Aave_3347	VgrG8	841	4	0	4	0	5	0	0	0	0	0	0	0	0	0	0	0	0	0	type VI secretion system tip protein VgrG	NA
	Aave_3486	VgrG9	774	9	0	4	0	11	0	0	0	0	0	0	0	9	0	2	0	15	0	type VI secretion system tip protein VgrG	NA
	Aave_3752	VgrG10	755	10	0	1	0	20	0	0	0	0	0	0	0	0	0	0	0	0	0	type VI secretion system tip protein VgrG	NA
	Aave_3783	VgrG11	785	17	0	13	0	30	0	4	0	2	0	8	0	9	0	4	0	14	0	type VI secretion system tip protein VgrG	NA
	Aave_4009	VgrG12	756	14	0	4	0	24	0	0	0	0	0	0	0	13	0	6	0	21	0	type VI secretion system tip protein VgrG	NA
Predicted effectors	Aave_0239		266	0	0	0	0	0	0	0	0	0	0	0	0	0	0	0	0	0	0	hypothetical protein	no significance relative to wild type
	Aave_0483	RhsA	598	0	0	0	0	0	0	0	0	0	0	0	0	0	0	0	0	0	0	PAAR repeat-containing protein	NA
	Aave_0499	RhsB	1604	6	1	6	1	4	1	2	0	2	0	1	0	4	0	4	0	3	0	YD repeat-containing protein	impaired killing
	Aave_2049	RhsC	1770	4	4	1	4	3	3	0	0	0	0	0	0	1	0	1	0	1	0	YD repeat-containing protein	no significance relative to wild type
	Aave_2130		332	0	1	0	1	0	7	0	0	0	0	0	0	0	0	0	0	0	0	hypothetical protein	no significance relative to wild type
	Aave_2133		372	0	0	0	0	0	0	0	0	0	0	0	0	0	0	0	0	0	0	hypothetical protein	no significance relative to wild type
	Aave_2736		177	0	0	0	0	0	0	0	0	0	0	0	0	0	0	0	0	0	0	hypothetical protein	no significance relative to wild type
	Aave_2740	RhsD	1602	0	1	0	1	0	2	0	0	0	0	0	0	0	1	0	1	0	1	YD repeat-containing protein	no significance relative to wild type
	Aave_2838	RhsE	1654	0	0	0	0	0	0	0	0	0	0	0	0	0	0	0	0	0	0	YD repeat-containing protein	impaired killing
	Aave_3345	RhsF	1583	0	0	0	0	0	0	0	0	0	0	0	0	0	0	0	0	0	0	YD repeat-containing protein	no significance relative to wild type
	Aave_3481	RhsG	1586	0	0	0	0	0	0	0	0	0	0	0	0	0	0	0	0	0	0	YD repeat-containing protein	no significance relative to wild type
	Aave_3478	RhsH	553	0	0	0	0	0	0	0	0	0	0	0	0	0	0	0	0	0	0	YD repeat-containing protein	no significance relative to wild type
	Aave_3751	RhsI	1677	0	0	0	0	0	0	0	0	0	0	0	0	0	0	0	0	0	0	YD repeat-containing protein	no significance relative to wild type
	Aave_3788	RhsJ	1554	1	0	1	0	1	0	1	0	1	0	1	0	1	0	1	0	1	0	YD repeat-containing protein	no significance relative to wild type
	Aave_3794	RhsK	357	0	0	0	0	0	0	0	0	0	0	0	0	0	0	0	0	0	0	Rhs family protein	no significance relative to wild type
	Aave_3796	RhsL	422	0	0	0	0	0	0	0	0	0	0	0	0	0	0	0	0	0	0	YD repeat-containing protein	no significance relative to wild type
	Aave_4008	RhsM	1791	5	0	2	0	3	0	1	0	1	0	1	0	0	0	0	0	0	0	YD repeat-containing protein	no significance relative to wild type
Note: yellow: detected three times, green: detected two times, gray: detected one time
